# Epilepsy-associated potassium channel KCNT1 is required for multiciliated cell development in Xenopus

**DOI:** 10.64898/2026.03.31.710877

**Authors:** Angeline K. Chemel, Kate E. McCluskey, Matthew N. Tran, Aliza T. Ehrlich, Helen Rankin Willsey

## Abstract

Pathogenic variants in the gene *KCNT1*, which encodes a sodium-activated potassium channel, cause a severe neurodevelopmental disorder with intractable epilepsy. In addition to seizures, affected individuals commonly present with severe respiratory issues and structural heart defects not commonly observed in other genetic pediatric epilepsies, suggesting additional developmental functions for KCNT1 in organs beyond the brain. Here, we characterized the spectrum of clinical diagnoses present in a cohort of 46 individuals with pathogenic variants in *KCNT1*, ranging from 0 to 19 years of age, by medical record review. We documented the prevalence of diagnoses across organ systems, including dependence on assisted breathing, congenital structural heart defects, urinary dysfunction, and spine deformities, among others. Next, we explored the embryonic expression and function of KCNT1 in diploid frogs (*Xenopus tropicalis)* and observed expression in developing ciliated tissues such as the brain, heart, kidney, and epidermis. Embryonic perturbation of KCNT1 disrupted developmental signaling pathways and caused ciliogenesis defects in the mucociliary epidermis, a common model for the human airway. Loss of KCNT1 disrupted development of multiciliated cells, reminiscent of recent work on the ion channel Piezo1. Consistently, pharmacological inhibition of Piezo signaling enhanced the ciliogenesis phenotype observed following KCNT1 inhibition, while activation of Piezo1 activity partially rescued ciliogenesis in the context of KCNT1 inhibition. Together, this work establishes that KCNT1 has embryonic functions in *Xenopus* beyond regulating neuronal activity, specifically in multiciliated cell development, and identifies an interaction with pharmacologically-tractable Piezo channels that may be productive for therapeutic efforts.
