## Supplemental Table 1 for "Epilepsy-associated potassium channel KCNT1 is required for multiciliated cell development in Xenopus"

### Sheet: Respiratory
Clinical Diagnosis	n	Category
dependence on biphasic positive airway pressure ventilation	14	dependence on assisted breathing
dependence on continuous positive airway pressure ventilation	11	dependence on assisted breathing
dependence on nocturnal oxygen therapy	3	dependence on assisted breathing
dependence on non-invasive ventilation	4	dependence on assisted breathing
dependence on supplemental oxygen	34	dependence on assisted breathing
dependence on ventilator	16	dependence on assisted breathing
acute respiratory failure	13	respiratory failure
chronic respiratory failure	7	respiratory failure
hypercapnic respiratory failure	1	respiratory failure
respiratory failure	5	respiratory failure
respiratory distress	19	respiratory distress
restrictive lung disease	2	respiratory distress
restrictive lung disease due to kyphoscoliosis	1	respiratory distress
acute respiratory distress syndrome	1	excess fluid
aspiration pneumonia	8	excess fluid
chronic pulmonary aspiration	4	excess fluid
hemoptysis	6	excess fluid
pulmonary aspiration	11	excess fluid
pulmonary edema	3	excess fluid
pulmonary hemorrhage	1	excess fluid
recurrent aspiration pneumonia	3	excess fluid
abnormal breathing	9	hypoxia
acute hypoventilation	1	hypoxia
breathing-related sleep disorder	3	hypoxia
chronic respiratory insufficiency	3	hypoxia
hypoventilation	1	hypoxia
respiratory compromise	2	hypoxia
respiratory insufficiency	3	hypoxia
bronchomalacia	1	structural
inspiratory stridor	7	structural
pharyngomalacia	1	structural
pulmonary arteriovenous malformation	2	structural
asthma	5	other
atelectasis	8	other
bronchial artery hypertrophy	1	other
chronic cough	3	other
chronic lung disease	5	other
hypercapnia	4	other
mediastinal lymphadenopathy	1	other
pneumothorax	2	other
pulmonary hypertension	1	other
reactive airway disease	7	other
recurrent pneumonia	5	other
snoring	21	other

### Sheet: Cardiac
Clinical Diagnosis	n	Category
prolonged qt interval	11	abnormal ECG
right bundle branch block	1	abnormal ECG
shortened qt interval	1	abnormal ECG
sinus bradycardia	10	abnormal ECG
sinus tachycardia	11	abnormal ECG
heart murmur	13	murmur
systolic murmur	2	murmur
cardiac arrhythmia	3	arrythmia
tachyarrhythmia	1	arrythmia
left-to-right shunt	3	structural
patent ductus arteriosus	2	structural
patent foramen ovale	12	structural
systemic to pulmonary collateral artery	1	structural
major aortopulmonary collateral artery	6	SPC
cardiac arrest	1	other
cardiomegaly	4	other
high output heart failure	1	other
left ventricular hypertrophy	1	other
pericardial effusion	1	other
pulmonary hypertension	1	other

### Sheet: Musculoskeletal
Clinical Diagnosis	n	Category
hypotonia	25	hypotonia
facial hypotonia	1	hypotonia
ptosis	2	hypotonia
weakness of face muscles	1	hypotonia
acquired coxa valga	16	Hip deformity
bilateral dysplastic hip	12	Hip deformity
developmental dysplasia of left hip	4	Hip deformity
developmental dysplasia of right hip	3	Hip deformity
dislocation of bilateral hip joints	1	Hip deformity
dislocation of left hip joint	1	Hip deformity
dislocation of right hip joint	3	Hip deformity
subluxation of bilateral hip joints	4	Hip deformity
subluxation of hip joint	3	Hip deformity
subluxation of left hip joint	1	Hip deformity
subluxation of right hip joint	4	Hip deformity
bilateral contracture of joints of ankles	7	joint contracture
bilateral contracture of joints of hips	1	joint contracture
bilateral contracture of joints of knees	1	joint contracture
bilateral contracture of joints of wrists	2	joint contracture
bilateral contractures of lower extremities	5	joint contracture
bilateral contractures of upper and lower extremities	5	joint contracture
contracture of achilles tendon	3	joint contracture
contracture of joint of bilateral feet	3	joint contracture
contracture of joint of finger	2	joint contracture
contracture of joint of left ankle	1	joint contracture
contracture of joint of left hand	1	joint contracture
contracture of joints of bilateral hands	4	joint contracture
flexion contracture of elbow	2	joint contracture
flexion contracture of hip	1	joint contracture
flexion contracture of knee	2	joint contracture
flexion contracture of pip joint	1	joint contracture
bilateral contracture of upper extremeties	4	joint contracture
contracture of left elbow joint	2	joint contracture
kyphosis deformity of spine	3	spine deformity
lordosis deformity of spine	1	spine deformity
neuromuscular kyphoscoliosis	1	spine deformity
scoliosis deformity of spine	9	spine deformity
neuromuscular kyphoscoliosis	1	spine deformity
neuromuscular kyphosis	2	spine deformity
neuromuscular scoliosis	6	spine deformity
fracture of bone	6	Compromised Bone Integrity
fracture of femur	6	Compromised Bone Integrity
fracture of humerus	2	Compromised Bone Integrity
fracture of phalanx of foot	1	Compromised Bone Integrity
fracture of tibia	2	Compromised Bone Integrity
osteomyelitis	1	Compromised Bone Integrity
osteopenia	12	Compromised Bone Integrity
osteoporosis (bone loss)	3	Compromised Bone Integrity
fracture of fibula	1	Compromised Bone Integrity

### Sheet: Kidney
Clinical Diagnosis	n	Category
double incontinence	5	urinary dysfunction
retention of urine	14	urinary dysfunction
total urinary incontinence	1	urinary dysfunction
urinary incontinence	4	urinary dysfunction
voiding dysfunction	3	urinary dysfunction
recurrent urinary tract infections	8	recurrent UTIs
hypercalciuria	1	renal stone
nephrocalcinosis	2	renal stone
nephrolithiasis	5	renal stone
bilateral hydronephrosis	1	urinary obstruction
dilatation of renal pelvis	3	urinary obstruction
hydronephrosis	4	urinary obstruction
cyst of kidney	1	structural defect
simple renal cyst	1	structural defect

### Sheet: Dysmorphic
Clinical Diagnosis	n	Category
congenital ptosis	1	dysmorphic feature
dysmorphic facies	3	dysmorphic feature
dysmorphic features	6	dysmorphic feature
hypertelorism	1	dysmorphic feature
long narrow head	1	dysmorphic feature
plagiocephaly	9	plagiocephaly
talipes equinovalgus	1	foot deformity
talipes equinovarus	2	foot deformity
talipes equinus	2	foot deformity
talipes planovalgus	1	foot deformity
leg length inequality	2	leg length inequality
