## Supplemental Table 3 for "Epilepsy-associated potassium channel KCNT1 is required for multiciliated cell development in Xenopus"

### Sheet: Sheet1
Cluster	ONTOLOGY	ID	Description	GeneRatio	BgRatio	RichFactor	FoldEnrichment	zScore	pvalue	p.adjust	qvalue	geneID	Count	geneID_symbol
DE_down	BP	GO:0006784	heme A biosynthetic process	3/64	10/18805	0.3	88.1484375	16.1085766465462	4.43546503125842e-06	0.00294868151500359	0.00258940901882238	1371/3145/2235	3	cpox/hmbs.2/fech
DE_down	BP	GO:0046160	heme a metabolic process	3/64	10/18805	0.3	88.1484375	16.1085766465462	4.43546503125842e-06	0.00294868151500359	0.00258940901882238	1371/3145/2235	3	cpox/hmbs.2/fech
DE_down	BP	GO:0046501	protoporphyrinogen IX metabolic process	3/64	11/18805	0.272727272727273	80.1349431818182	15.3417094690881	6.08393710110783e-06	0.00294868151500359	0.00258940901882238	1371/3145/2235	3	cpox/hmbs.2/fech
DE_up	BP	GO:0008630	intrinsic apoptotic signaling pathway in response to DNA damage	8/137	106/18805	0.0754716981132075	10.3594546205757	8.27810238460626	1.06948886484123e-06	0.00301488910998743	0.00253637727630242	64782/4170/1026/7157/29108/10018/1969/637	8	aen/mcl1/cdkn1a/tp53/pycard/bcl2l11/epha2/bid
DE_down	CC	GO:0005635	nuclear envelope	9/66	496/19880	0.0181451612903226	5.46554252199414	5.81268143680996	3.64752413715111e-05	0.00755037496390279	0.00583603861944177	6783/10434/821/10885/3837/3839/84928/23225/358	9	sult1e1/lypla1/canx/wdr3/kpnb1/kpna3/tmem209/nup210/aqp1
DE_down	BP	GO:0042542	response to hydrogen peroxide	5/64	99/18805	0.0505050505050505	14.8398042929293	8.06818427969687	2.17748187755374e-05	0.00791514662490783	0.00695075136177022	1277/1728/55139/2146/358	5	col1a1/nqo1/ankzf1/ezh2/aqp1
DE_down	CC	GO:0031965	nuclear membrane	7/66	312/19880	0.0224358974358974	6.75796425796426	5.91638186472954	7.72725741288547e-05	0.00799771142233646	0.00618180593030838	6783/10434/821/10885/3837/23225/358	7	sult1e1/lypla1/canx/wdr3/kpnb1/nup210/aqp1
DE_up	BP	GO:0048568	embryonic organ development	14/137	457/18805	0.0306345733041575	4.20498650353783	5.94191518032909	6.3838842474521e-06	0.00899808484678374	0.00756994274184715	57453/3880/5916/2263/2260/3784/3399/7157/7262/4237/3219/3225/6469/1969	14	dscaml1/krt19/rarg/fgfr2/fgfr1/kcnq1/id3/tp53/phlda2/mfap2/hoxb9/hoxc9/shh/epha2
DE_up	BP	GO:0090200	positive regulation of release of cytochrome c from mitochondria	4/137	21/18805	0.19047619047619	26.1452902328815	9.87662964907319	1.46545236149327e-05	0.00900696741542113	0.00757741550267687	7157/29108/10018/637	4	tp53/pycard/bcl2l11/bid
DE_up	BP	GO:2000269	regulation of fibroblast apoptotic process	4/137	21/18805	0.19047619047619	26.1452902328815	9.87662964907319	1.46545236149327e-05	0.00900696741542113	0.00757741550267687	7157/694/10018/637	4	tp53/btg1/bcl2l11/bid
DE_up	BP	GO:0003002	regionalization	13/137	430/18805	0.0302325581395349	4.14980478696316	5.66031631264024	1.59754654406192e-05	0.00900696741542113	0.00757741550267687	57453/5916/2263/2260/2114/7157/8553/3229/10252/6911/3219/3225/6469	13	dscaml1/rarg/fgfr2/fgfr1/ets2/tp53/bhlhe40/hoxc13/spry1/tbx6/hoxb9/hoxc9/shh
DE_up	BP	GO:0031334	positive regulation of protein-containing complex assembly	9/137	205/18805	0.0439024390243902	6.02617055367634	6.19860823107144	1.96165431816093e-05	0.00921650587149277	0.00775369680494136	10458/4615/4314/4312/7157/29108/10018/7984/637	9	baiap2/myd88/mmp3/mmp1/tp53/pycard/bcl2l11/arhgef5/bid
DE_up	BP	GO:0009952	anterior/posterior pattern specification	9/137	219/18805	0.0410958904109589	5.64093590640936	5.91794834903989	3.30087316986442e-05	0.0120418537738602	0.0101306161395445	5916/2114/7157/8553/3229/6911/3219/3225/6469	9	rarg/ets2/tp53/bhlhe40/hoxc13/tbx6/hoxb9/hoxc9/shh
DE_up	BP	GO:0044346	fibroblast apoptotic process	4/137	27/18805	0.148148148148148	20.3352257366856	8.6127723894718	4.1538684367334e-05	0.0120418537738602	0.0101306161395445	7157/694/10018/637	4	tp53/btg1/bcl2l11/bid
DE_up	BP	GO:0001836	release of cytochrome c from mitochondria	5/137	54/18805	0.0925925925925926	12.7095160854285	7.38176336881506	4.52842053795438e-05	0.0120418537738602	0.0101306161395445	4170/7157/29108/10018/637	5	mcl1/tp53/pycard/bcl2l11/bid
DE_up	BP	GO:0007389	pattern specification process	13/137	476/18805	0.0273109243697479	3.7487732319205	5.20366718671349	4.58809403145231e-05	0.0120418537738602	0.0101306161395445	57453/5916/2263/2260/2114/7157/8553/3229/10252/6911/3219/3225/6469	13	dscaml1/rarg/fgfr2/fgfr1/ets2/tp53/bhlhe40/hoxc13/spry1/tbx6/hoxb9/hoxc9/shh
DE_up	BP	GO:0042594	response to starvation	9/137	232/18805	0.0387931034482759	5.32484898061918	5.67819651408736	5.17111570215995e-05	0.0120418537738602	0.0101306161395445	81788/8408/158/5166/27244/27102/1026/7157/92196	9	nuak2/ulk1/adsl/pdk4/sesn1/eif2ak1/cdkn1a/tp53/dapl1
DE_up	BP	GO:0034644	cellular response to UV	6/137	91/18805	0.0659340659340659	9.05029277292051	6.5945561035009	5.37397431883898e-05	0.0120418537738602	0.0101306161395445	4193/4314/4312/1026/7157/150678	6	mdm2/mmp3/mmp1/cdkn1a/tp53/cops9
DE_up	NA	GO:0071480	cellular response to gamma radiation	4/137	29/18805	0.137931034482759	18.9327963755349	8.27907823434527	5.55841316355684e-05	0.0120418537738602	0.0101306161395445	4193/1958/1026/7157	4	mdm2/egr1/cdkn1a/tp53
DE_up	BP	GO:2000271	positive regulation of fibroblast apoptotic process	3/137	11/18805	0.272727272727273	37.435301924353	10.3548929327157	5.98034596786246e-05	0.0120418537738602	0.0101306161395445	694/10018/637	3	btg1/bcl2l11/bid
DE_up	BP	GO:0000082	G1/S transition of mitotic cell cycle	9/137	240/18805	0.0375	5.14735401459854	5.53943869963384	6.71653138448829e-05	0.0120819823549862	0.0101643756635552	5934/4193/900/9510/10769/6605/1026/7157/637	9	rbl2/mdm2/ccng1/adamts1/plk2/smarce1/cdkn1a/tp53/bid
DE_up	BP	GO:0048562	embryonic organ morphogenesis	10/137	302/18805	0.033112582781457	4.5451249577029	5.32047557130177	7.48015993042005e-05	0.0120819823549862	0.0101643756635552	57453/5916/2263/2260/3784/4237/3219/3225/6469/1969	10	dscaml1/rarg/fgfr2/fgfr1/kcnq1/mfap2/hoxb9/hoxc9/shh/epha2
DE_up	BP	GO:0048736	appendage development	8/137	190/18805	0.0421052631578947	5.7794852093738	5.67234857251288	7.71463931854386e-05	0.0120819823549862	0.0101643756635552	5916/2263/2260/1382/54206/3229/10018/6469	8	rarg/fgfr2/fgfr1/crabp2/errfi1/hoxc13/bcl2l11/shh
DE_up	BP	GO:0060173	limb development	8/137	190/18805	0.0421052631578947	5.7794852093738	5.67234857251288	7.71463931854386e-05	0.0120819823549862	0.0101643756635552	5916/2263/2260/1382/54206/3229/10018/6469	8	rarg/fgfr2/fgfr1/crabp2/errfi1/hoxc13/bcl2l11/shh
DE_up	BP	GO:0033002	muscle cell proliferation	9/137	251/18805	0.0358565737051793	4.92177276296275	5.35842330843226	9.46280508374499e-05	0.0140398144900406	0.0118114680629792	4193/5724/9510/2263/2260/10221/4615/1026/6469	9	mdm2/ptafr/adamts1/fgfr2/fgfr1/trib1/myd88/cdkn1a/shh
DE_up	BP	GO:0007369	gastrulation	8/137	202/18805	0.0396039603960396	5.43614945436149	5.43033809243714	0.000118124193673043	0.0160898589928865	0.013536137230811	3172/2263/2260/2114/7157/4317/6911/1969	8	hnf4a/fgfr2/fgfr1/ets2/tp53/mmp8/tbx6/epha2
DE_up	BP	GO:0035107	appendage morphogenesis	7/137	152/18805	0.0460526315789474	6.32131194775259	5.64290419134438	0.000125568250387905	0.0160898589928865	0.013536137230811	5916/2263/2260/1382/54206/10018/6469	7	rarg/fgfr2/fgfr1/crabp2/errfi1/bcl2l11/shh
DE_up	BP	GO:0035108	limb morphogenesis	7/137	152/18805	0.0460526315789474	6.32131194775259	5.64290419134438	0.000125568250387905	0.0160898589928865	0.013536137230811	5916/2263/2260/1382/54206/10018/6469	7	rarg/fgfr2/fgfr1/crabp2/errfi1/bcl2l11/shh
DE_down	CC	GO:0005903	brush border	4/66	109/19880	0.036697247706422	11.053655824298	6.07443794504333	0.000474481428238363	0.0162790426797586	0.0125828349215525	4640/5174/87/358	4	myo1a/pdzk1/actn1/aqp1
DE_down	NA	GO:0042564	NLS-dependent protein nuclear import complex	2/66	10/19880	0.2	60.2424242424242	10.8147639228722	0.000480174931789484	0.0162790426797586	0.0125828349215525	3837/3839	2	kpnb1/kpna3
DE_down	NA	GO:0005583	fibrillar collagen trimer	2/66	12/19880	0.166666666666667	50.2020202020202	9.83964970422448	0.000701242485117706	0.0162790426797586	0.0125828349215525	1277/1278	2	col1a1/col1a2
DE_down	CC	GO:0031074	nucleocytoplasmic transport complex	2/66	12/19880	0.166666666666667	50.2020202020202	9.83964970422448	0.000701242485117706	0.0162790426797586	0.0125828349215525	3837/3839	2	kpnb1/kpna3
DE_down	NA	GO:0098643	banded collagen fibril	2/66	12/19880	0.166666666666667	50.2020202020202	9.83964970422448	0.000701242485117706	0.0162790426797586	0.0125828349215525	1277/1278	2	col1a1/col1a2
DE_down	CC	GO:0034774	secretory granule lumen	6/66	324/19880	0.0185185185185185	5.57800224466891	4.795033518952	0.000714812656001334	0.0162790426797586	0.0125828349215525	23191/3417/6282/3837/87/5265	6	cyfip1/idh1/s100a11/kpnb1/actn1/serpina1
DE_down	CC	GO:0060205	cytoplasmic vesicle lumen	6/66	329/19880	0.0182370820668693	5.49323017408124	4.74302357306721	0.000774121314668658	0.0162790426797586	0.0125828349215525	23191/3417/6282/3837/87/5265	6	cyfip1/idh1/s100a11/kpnb1/actn1/serpina1
DE_down	CC	GO:0031983	vesicle lumen	6/66	330/19880	0.0181818181818182	5.47658402203857	4.7327491335689	0.000786427182597032	0.0162790426797586	0.0125828349215525	23191/3417/6282/3837/87/5265	6	cyfip1/idh1/s100a11/kpnb1/actn1/serpina1
DE_up	BP	GO:0044843	cell cycle G1/S phase transition	9/137	271/18805	0.033210332103321	4.55854230075148	5.05485506144839	0.000168771166687468	0.0206854747344335	0.0174023541669046	5934/4193/900/9510/10769/6605/1026/7157/637	9	rbl2/mdm2/ccng1/adamts1/plk2/smarce1/cdkn1a/tp53/bid
DE_up	BP	GO:0071216	cellular response to biotic stimulus	9/137	273/18805	0.032967032967033	4.52514638646026	5.02613145237551	0.000178305219920833	0.0209434339565345	0.017619371073756	5724/5976/10221/4615/4314/7157/64332/4317/29108	9	ptafr/upf1/trib1/myd88/mmp3/tp53/nfkbiz/mmp8/pycard
DE_up	BP	GO:0001558	regulation of cell growth	11/137	410/18805	0.0268292682926829	3.68265978280221	4.70483220917329	0.000209795186256273	0.0222991664825216	0.0187599268442042	1154/3172/8408/23677/1382/1026/7157/694/5270/952/7852	11	cish/hnf4a/ulk1/sh3bp4/crabp2/cdkn1a/tp53/btg1/serpine2/cd38/cxcr4
DE_up	BP	GO:0071214	cellular response to abiotic stimulus	10/137	344/18805	0.0290697674418605	3.9901969105415	4.79499222500869	0.000216534490346356	0.0222991664825216	0.0187599268442042	4193/1958/5724/4615/4314/4312/1026/7157/150678/29108	10	mdm2/egr1/ptafr/myd88/mmp3/mmp1/cdkn1a/tp53/cops9/pycard
DE_up	BP	GO:0104004	cellular response to environmental stimulus	10/137	344/18805	0.0290697674418605	3.9901969105415	4.79499222500869	0.000216534490346356	0.0222991664825216	0.0187599268442042	4193/1958/5724/4615/4314/4312/1026/7157/150678/29108	10	mdm2/egr1/ptafr/myd88/mmp3/mmp1/cdkn1a/tp53/cops9/pycard
DE_up	BP	GO:0090199	regulation of release of cytochrome c from mitochondria	4/137	41/18805	0.0975609756097561	13.3914901192808	6.80439097489027	0.000221488705750481	0.0222991664825216	0.0187599268442042	7157/29108/10018/637	4	tp53/pycard/bcl2l11/bid
DE_down	BP	GO:0070301	cellular response to hydrogen peroxide	4/64	67/18805	0.0597014925373134	17.5419776119403	7.92650870069799	7.96131187001759e-05	0.0231514949180111	0.0203306764175396	1728/55139/2146/358	4	nqo1/ankzf1/ezh2/aqp1
DE_up	BP	GO:0016049	cell growth	12/137	492/18805	0.024390243902439	3.34787252982019	4.52078472628868	0.000259567775314961	0.0252317778832025	0.021227085219042	1154/3172/8408/23677/5916/1382/1026/7157/694/5270/952/7852	12	cish/hnf4a/ulk1/sh3bp4/rarg/crabp2/cdkn1a/tp53/btg1/serpine2/cd38/cxcr4
DE_up	BP	GO:0071482	cellular response to light stimulus	6/137	122/18805	0.0491803278688525	6.75062821586694	5.45894109532257	0.000271089806561563	0.0253733397244047	0.0213461788984836	4193/4314/4312/1026/7157/150678	6	mdm2/mmp3/mmp1/cdkn1a/tp53/cops9
DE_up	BP	GO:0030308	negative regulation of cell growth	7/137	174/18805	0.0402298850574713	5.522065609531	5.13369317983222	0.000288509897237515	0.0253733397244047	0.0213461788984836	3172/8408/23677/1026/7157/694/5270	7	hnf4a/ulk1/sh3bp4/cdkn1a/tp53/btg1/serpine2
DE_up	BP	GO:0048660	regulation of smooth muscle cell proliferation	7/137	174/18805	0.0402298850574713	5.522065609531	5.13369317983222	0.000288509897237515	0.0253733397244047	0.0213461788984836	4193/5724/9510/2263/10221/4615/1026	7	mdm2/ptafr/adamts1/fgfr2/trib1/myd88/cdkn1a
DE_up	BP	GO:0071222	cellular response to lipopolysaccharide	8/137	232/18805	0.0344827586206897	4.73319909388371	4.90140538462218	0.000303621093819228	0.0253733397244047	0.0213461788984836	5724/5976/10221/4615/4314/64332/4317/29108	8	ptafr/upf1/trib1/myd88/mmp3/nfkbiz/mmp8/pycard
DE_up	BP	GO:2000045	regulation of G1/S transition of mitotic cell cycle	7/137	176/18805	0.0397727272727273	5.45931486396815	5.09173988649553	0.00030924084588817	0.0253733397244047	0.0213461788984836	5934/4193/9510/6605/1026/7157/637	7	rbl2/mdm2/adamts1/smarce1/cdkn1a/tp53/bid
DE_up	BP	GO:0043254	regulation of protein-containing complex assembly	11/137	431/18805	0.0255220417633411	3.50322624350094	4.50374083175104	0.00032150620707798	0.0253733397244047	0.0213461788984836	8408/10458/4615/4314/4312/7157/8780/29108/10018/7984/637	11	ulk1/baiap2/myd88/mmp3/mmp1/tp53/riok3/pycard/bcl2l11/arhgef5/bid
DE_up	BP	GO:0048659	smooth muscle cell proliferation	7/137	178/18805	0.0393258426966292	5.39797424751907	5.05042277294505	0.000331151905680878	0.0253733397244047	0.0213461788984836	4193/5724/9510/2263/10221/4615/1026	7	mdm2/ptafr/adamts1/fgfr2/trib1/myd88/cdkn1a
DE_up	BP	GO:0002283	neutrophil activation involved in immune response	3/137	19/18805	0.157894736842105	21.6730695351517	7.72326818413958	0.000336522168525315	0.0253733397244047	0.0213461788984836	1776/5724/4615	3	dnase1l3/ptafr/myd88
DE_up	BP	GO:0097191	extrinsic apoptotic signaling pathway	8/137	237/18805	0.0337552742616034	4.6333425729157	4.82208060450599	0.000350250321073798	0.0253733397244047	0.0213461788984836	4170/2260/3875/64332/29108/10018/637/51330	8	mcl1/fgfr1/krt18/nfkbiz/pycard/bcl2l11/bid/tnfrsf12a
DE_up	BP	GO:0072089	stem cell proliferation	6/137	128/18805	0.046875	6.43419251824818	5.28473183146508	0.000351032369369204	0.0253733397244047	0.0213461788984836	2120/5916/2260/4072/7157/6469	6	etv6/rarg/fgfr1/epcam/tp53/shh
DE_up	BP	GO:0042771	intrinsic apoptotic signaling pathway in response to DNA damage by p53 class mediator	4/137	47/18805	0.0851063829787234	11.6819381891598	6.28119436699557	0.000377145252619488	0.0265793116783584	0.022360743530308	64782/1026/7157/29108	4	aen/cdkn1a/tp53/pycard
DE_up	BP	GO:0060602	branch elongation of an epithelium	3/137	20/18805	0.15	20.5894160583942	7.50874571555962	0.000393803052516046	0.0267708191531152	0.0225218556606369	2263/10252/6469	3	fgfr2/spry1/shh
DE_up	BP	GO:0001704	formation of primary germ layer	6/137	132/18805	0.0454545454545455	6.23921698739217	5.17467181327118	0.000413833972152477	0.0267708191531152	0.0225218556606369	2263/2260/2114/4317/6911/1969	6	fgfr2/fgfr1/ets2/mmp8/tbx6/epha2
DE_up	BP	GO:0072332	intrinsic apoptotic signaling pathway by p53 class mediator	5/137	86/18805	0.0581395348837209	7.98039382108301	5.55807416588131	0.000413958283085954	0.0267708191531152	0.0225218556606369	4193/64782/1026/7157/29108	5	mdm2/aen/cdkn1a/tp53/pycard
DE_up	BP	GO:0071478	cellular response to radiation	7/137	185/18805	0.0378378378378378	5.19372657328862	4.91057836523405	0.000417848897742841	0.0267708191531152	0.0225218556606369	4193/1958/4314/4312/1026/7157/150678	7	mdm2/egr1/mmp3/mmp1/cdkn1a/tp53/cops9
DE_up	BP	GO:0071219	cellular response to molecule of bacterial origin	8/137	246/18805	0.032520325203252	4.46383003976025	4.68471689259872	0.000448847971724319	0.0281178318286857	0.0236550755624536	5724/5976/10221/4615/4314/64332/4317/29108	8	ptafr/upf1/trib1/myd88/mmp3/nfkbiz/mmp8/pycard
DE_up	BP	GO:0044772	mitotic cell cycle phase transition	11/137	457/18805	0.0240700218818381	3.30391796706544	4.27137060565705	0.000525735630372382	0.031569164199375	0.0265586254704699	5934/4193/900/10783/9510/10769/6605/1026/7157/2029/637	11	rbl2/mdm2/ccng1/nek6/adamts1/plk2/smarce1/cdkn1a/tp53/ensa/bid
DE_up	NA	GO:0060445	branching involved in salivary gland morphogenesis	3/137	22/18805	0.136363636363636	18.7176509621765	7.12314051756001	0.000526339381827111	0.031569164199375	0.0265586254704699	2263/2260/6469	3	fgfr2/fgfr1/shh
DE_up	BP	GO:0007498	mesoderm development	6/137	140/18805	0.0428571428571429	5.88269030239833	4.96758959003053	0.000565559248869735	0.0332148233867455	0.0279430918356033	2263/2260/2114/6911/6469/1969	6	fgfr2/fgfr1/ets2/tbx6/shh/epha2
DE_up	NA	GO:0023019	signal transduction involved in regulation of gene expression	3/137	23/18805	0.130434782608696	17.9038400507775	6.94888114156011	0.000602074594768788	0.0335188785444912	0.0281988885049714	3172/4072/6911	3	hnf4a/epcam/tbx6
DE_up	BP	GO:0031669	cellular response to nutrient levels	8/137	258/18805	0.0310077519379845	4.25621003791094	4.51151012622026	0.000614261051710094	0.0335188785444912	0.0281988885049714	81788/4193/8408/5166/27244/1026/7157/92196	8	nuak2/mdm2/ulk1/pdk4/sesn1/cdkn1a/tp53/dapl1
DE_up	BP	GO:0032868	response to insulin	9/137	324/18805	0.0277777777777778	3.81285482562855	4.37515656301376	0.000623197865437572	0.0335188785444912	0.0281988885049714	8471/1958/10458/2263/2260/3784/5166/54206/1969	9	irs4/egr1/baiap2/fgfr2/fgfr1/kcnq1/pdk4/errfi1/epha2
DE_up	BP	GO:0043588	skin development	9/137	324/18805	0.0277777777777778	3.81285482562855	4.37515656301376	0.000623197865437572	0.0335188785444912	0.0281988885049714	2263/57561/4615/1026/64332/54206/3229/6469/1969	9	fgfr2/arrdc3/myd88/cdkn1a/nfkbiz/errfi1/hoxc13/shh/epha2
DE_up	BP	GO:0001822	kidney development	9/137	325/18805	0.0276923076923077	3.80112296462661	4.3637451569163	0.000637051516904863	0.0335188785444912	0.0281988885049714	1958/9510/2263/2260/3399/4072/10252/10018/6469	9	egr1/adamts1/fgfr2/fgfr1/id3/epcam/spry1/bcl2l11/shh
DE_up	BP	GO:0008544	epidermis development	10/137	395/18805	0.0253164556962025	3.47500692968678	4.25877387753821	0.000642078553175781	0.0335188785444912	0.0281988885049714	2263/2260/1382/3784/1026/64332/54206/3229/6469/1969	10	fgfr2/fgfr1/crabp2/kcnq1/cdkn1a/nfkbiz/errfi1/hoxc13/shh/epha2
DE_up	BP	GO:0072091	regulation of stem cell proliferation	5/137	96/18805	0.0520833333333333	7.14910279805353	5.17438323612181	0.000685592830188843	0.0347053843449717	0.0291970765778164	5916/2260/4072/7157/6469	5	rarg/fgfr1/epcam/tp53/shh
DE_up	NA	GO:0010332	response to gamma radiation	4/137	55/18805	0.0727272727272727	9.98274717982747	5.71513369073385	0.000689429415863219	0.0347053843449717	0.0291970765778164	4193/1958/1026/7157	4	mdm2/egr1/cdkn1a/tp53
DE_up	BP	GO:0097193	intrinsic apoptotic signaling pathway	9/137	330/18805	0.0272727272727273	3.7435301924353	4.30735829802543	0.000710157617769836	0.0351216548156696	0.0295472781687062	4193/64782/4170/1026/7157/29108/10018/1969/637	9	mdm2/aen/mcl1/cdkn1a/tp53/pycard/bcl2l11/epha2/bid
DE_down	CC	GO:0032040	small-subunit processome	3/66	74/19880	0.0405405405405405	12.2113022113022	5.57643555224776	0.00191476619234482	0.0360324183468524	0.0278511446159246	10885/92856/4809	3	wdr3/imp4/snu13
DE_down	BP	GO:0006783	heme biosynthetic process	3/64	31/18805	0.0967741935483871	28.4349798387097	8.93358581302143	0.000157875481948444	0.0367789751736199	0.0322977607222189	1371/3145/2235	3	cpox/hmbs.2/fech
DE_down	BP	GO:1902652	secondary alcohol metabolic process	5/64	161/18805	0.031055900621118	9.12509704968944	6.05049178876662	0.000219282281812723	0.0367789751736199	0.0322977607222189	6307/3417/3837/2235/11160	5	msmo1/idh1/kpnb1/fech/erlin2
DE_down	BP	GO:0006779	porphyrin-containing compound biosynthetic process	3/64	35/18805	0.0857142857142857	25.1852678571429	8.36896044928888	0.000227655279616629	0.0367789751736199	0.0322977607222189	1371/3145/2235	3	cpox/hmbs.2/fech
DE_down	BP	GO:0033014	tetrapyrrole biosynthetic process	3/64	35/18805	0.0857142857142857	25.1852678571429	8.36896044928888	0.000227655279616629	0.0367789751736199	0.0322977607222189	1371/3145/2235	3	cpox/hmbs.2/fech
DE_up	BP	GO:1902806	regulation of cell cycle G1/S phase transition	7/137	205/18805	0.0341463414634146	4.68702154174826	4.54708049254355	0.000768963300607162	0.0373742680070964	0.0314423650865324	5934/4193/9510/6605/1026/7157/637	7	rbl2/mdm2/adamts1/smarce1/cdkn1a/tp53/bid
DE_up	BP	GO:2001235	positive regulation of apoptotic signaling pathway	6/137	149/18805	0.0402684563758389	5.52736001567628	4.75297365815991	0.000784493795366602	0.0374828476125161	0.031533711346315	4170/7157/29108/10018/637/51330	6	mcl1/tp53/pycard/bcl2l11/bid/tnfrsf12a
DE_up	BP	GO:0072001	renal system development	9/137	336/18805	0.0267857142857143	3.67668143899896	4.24112569749593	0.000806794694381417	0.0377269029347115	0.0317390311278374	1958/9510/2263/2260/3399/4072/10252/10018/6469	9	egr1/adamts1/fgfr2/fgfr1/id3/epcam/spry1/bcl2l11/shh
DE_up	BP	GO:0001657	ureteric bud development	5/137	100/18805	0.05	6.86313868613139	5.03602432917563	0.000825105144657004	0.0377269029347115	0.0317390311278374	2263/2260/4072/10252/6469	5	fgfr2/fgfr1/epcam/spry1/shh
DE_up	BP	GO:0048661	positive regulation of smooth muscle cell proliferation	5/137	101/18805	0.0495049504950495	6.79518681795187	5.00261855362704	0.000863064852091065	0.0377269029347115	0.0317390311278374	4193/5724/9510/2263/4615	5	mdm2/ptafr/adamts1/fgfr2/myd88
DE_up	BP	GO:0072163	mesonephric epithelium development	5/137	101/18805	0.0495049504950495	6.79518681795187	5.00261855362704	0.000863064852091065	0.0377269029347115	0.0317390311278374	2263/2260/4072/10252/6469	5	fgfr2/fgfr1/epcam/spry1/shh
DE_up	BP	GO:0072164	mesonephric tubule development	5/137	101/18805	0.0495049504950495	6.79518681795187	5.00261855362704	0.000863064852091065	0.0377269029347115	0.0317390311278374	2263/2260/4072/10252/6469	5	fgfr2/fgfr1/epcam/spry1/shh
DE_up	NA	GO:0060740	prostate gland epithelium morphogenesis	3/137	26/18805	0.115384615384615	15.8380123526109	6.48578697237272	0.000869900209562343	0.0377269029347115	0.0317390311278374	5916/2263/6469	3	rarg/fgfr2/shh
DE_down	NA	GO:0098644	complex of collagen trimers	2/66	21/19880	0.0952380952380952	28.6868686868687	7.32635495003982	0.00218862961705603	0.0377538608942166	0.0291817282274138	1277/1278	2	col1a1/col1a2
DE_down	CC	GO:0000792	heterochromatin	3/66	82/19880	0.0365853658536585	11.019955654102	5.24741268706063	0.00256699182701998	0.0387913733153767	0.0299836701954602	2146/29128/8091	3	ezh2/uhrf1/hmga2
DE_down	CC	GO:0098862	cluster of actin-based cell projections	4/66	173/19880	0.023121387283237	6.96444210895078	4.54742742079762	0.00262357114210277	0.0387913733153767	0.0299836701954602	4640/5174/87/358	4	myo1a/pdzk1/actn1/aqp1
DE_up	MF	GO:0008253	5'-nucleotidase activity	3/138	13/18639	0.230769230769231	31.1688963210702	9.39751212426334	0.000107567588716386	0.0398659301143832	0.0335000329042532	51251/64943/56953	3	nt5c3a/nt5dc2/nt5m
DE_up	MF	GO:0008252	nucleotidase activity	3/138	15/18639	0.2	27.0130434782609	8.70446152930535	0.000169282081165109	0.0398659301143832	0.0335000329042532	51251/64943/56953	3	nt5c3a/nt5dc2/nt5m
DE_down	CC	GO:0098798	mitochondrial protein-containing complex	4/66	178/19880	0.0224719101123595	6.76881171263194	4.46194654868963	0.00290707089560433	0.0401175783593397	0.0310087562197795	84545/55013/3030/23107	4	mrpl43/mcub/hadha/mrps27
DE_up	BP	GO:0002053	positive regulation of mesenchymal cell proliferation	3/137	27/18805	0.111111111111111	15.2514193025142	6.34821813569994	0.000973445400211719	0.0415779179272248	0.0349788275387082	2263/2260/6469	3	fgfr2/fgfr1/shh
DE_up	BP	GO:0043434	response to peptide hormone	11/137	494/18805	0.0222672064777328	3.05645852418807	3.96792912969705	0.00099513502475107	0.0418699348473622	0.0352244966341581	4193/8471/3172/1958/10458/2263/2260/3784/5166/54206/1969	11	mdm2/irs4/hnf4a/egr1/baiap2/fgfr2/fgfr1/kcnq1/pdk4/errfi1/epha2
DE_up	BP	GO:0001823	mesonephros development	5/137	105/18805	0.0476190476190476	6.53632255822037	4.87339642219769	0.00102804039754583	0.0420594969405173	0.0353839721465191	2263/2260/4072/10252/6469	5	fgfr2/fgfr1/epcam/spry1/shh
DE_up	BP	GO:0009411	response to UV	6/137	157/18805	0.0382165605095541	5.24571109768004	4.57636487550507	0.00102948041464906	0.0420594969405173	0.0353839721465191	4193/4314/4312/1026/7157/150678	6	mdm2/mmp3/mmp1/cdkn1a/tp53/cops9
DE_up	NA	GO:0060512	prostate gland morphogenesis	3/137	28/18805	0.107142857142857	14.7067257559958	6.21779135581991	0.00108447619461071	0.04367340560868	0.0367417273151569	5916/2263/6469	3	rarg/fgfr2/shh
DE_up	BP	GO:0008637	apoptotic mitochondrial changes	5/137	107/18805	0.0467289719626168	6.41414830479569	4.81128371779239	0.0011187946792234	0.0444208760666303	0.0373705620799156	4170/7157/29108/10018/637	5	mcl1/tp53/pycard/bcl2l11/bid
DE_down	CC	GO:0030686	90S preribosome	2/66	27/19880	0.0740740740740741	22.3120089786756	6.39552729167072	0.00361151194380456	0.0460827817722101	0.0356195414664426	10885/92856	2	wdr3/imp4
DE_down	CC	GO:0005788	endoplasmic reticulum lumen	5/66	315/19880	0.0158730158730159	4.78114478114478	3.9041079091813	0.00392773487889149	0.0460827817722101	0.0356195414664426	1277/821/10525/1278/5265	5	col1a1/canx/hyou1/col1a2/serpina1
DE_down	CC	GO:0005643	nuclear pore	3/66	96/19880	0.03125	9.41287878787879	4.7687697266655	0.00400719841497479	0.0460827817722101	0.0356195414664426	3837/3839/23225	3	kpnb1/kpna3/nup210
DE_up	NA	GO:0003156	regulation of animal organ formation	3/137	29/18805	0.103448275862069	14.1995972816511	6.09389056052233	0.00120319450956939	0.0464630866092616	0.0390886406641647	2260/10252/6469	3	fgfr1/spry1/shh
DE_up	BP	GO:0003401	axis elongation	3/137	29/18805	0.103448275862069	14.1995972816511	6.09389056052233	0.00120319450956939	0.0464630866092616	0.0390886406641647	2263/10252/6469	3	fgfr2/spry1/shh
DE_up	BP	GO:0032496	response to lipopolysaccharide	9/137	357/18805	0.0252100840336134	3.46040606023431	4.02071009084239	0.00123298248465902	0.0468587129090019	0.0394214746490847	5724/5976/2263/10221/4615/4314/64332/4317/29108	9	ptafr/upf1/fgfr2/trib1/myd88/mmp3/nfkbiz/mmp8/pycard
DE_up	BP	GO:1901990	regulation of mitotic cell cycle phase transition	9/137	358/18805	0.0251396648044693	3.45074012151857	4.01062825330159	0.00125710217901257	0.0468587129090019	0.0394214746490847	5934/4193/900/10783/9510/6605/1026/7157/637	9	rbl2/mdm2/ccng1/nek6/adamts1/smarce1/cdkn1a/tp53/bid
DE_up	BP	GO:0010506	regulation of autophagy	9/137	359/18805	0.0250696378830084	3.44112803204359	4.00058211181593	0.00128160199357766	0.0468587129090019	0.0394214746490847	8408/4170/23677/10769/27244/27102/7157/29108/92196	9	ulk1/mcl1/sh3bp4/plk2/sesn1/eif2ak1/tp53/pycard/dapl1
DE_up	BP	GO:2001244	positive regulation of intrinsic apoptotic signaling pathway	4/137	65/18805	0.0615384615384615	8.44693992139248	5.15212325228326	0.00129392621203352	0.0468587129090019	0.0394214746490847	4170/7157/10018/637	4	mcl1/tp53/bcl2l11/bid
DE_up	BP	GO:0048024	regulation of mRNA splicing, via spliceosome	5/137	111/18805	0.045045045045045	6.18300782534359	4.69168389400376	0.00131795124283526	0.0468587129090019	0.0394214746490847	202559/9584/10284/5976/10250	5	khdrbs2/rbm39/sap18/upf1/srrm1
DE_up	BP	GO:0072331	signal transduction by p53 class mediator	6/137	165/18805	0.0363636363636364	4.99137358991374	4.41141490467966	0.00132943143931587	0.0468587129090019	0.0394214746490847	4193/64782/1026/7157/29108/10614	6	mdm2/aen/cdkn1a/tp53/pycard/hexim1
DE_up	NA	GO:0060441	epithelial tube branching involved in lung morphogenesis	3/137	30/18805	0.1	13.7262773722628	5.975971915395	0.00132979674803836	0.0468587129090019	0.0394214746490847	2263/10252/6469	3	fgfr2/spry1/shh
DE_up	NA	GO:0098641	cadherin binding involved in cell-cell adhesion	3/138	18/18639	0.166666666666667	22.5108695652174	7.88559221307822	0.000298690811136678	0.0468944573484585	0.0394062263113653	10458/3875/4072	3	baiap2/krt18/epcam
DE_down	CC	GO:0005902	microvillus	3/66	100/19880	0.03	9.03636363636364	4.64974987609257	0.00449255616587551	0.048945217175591	0.0378320519231622	10788/4640/5174	3	iqgap2/myo1a/pdzk1
